# A comparative analysis of Parkinson’s disease and inflammatory bowel disease gut microbiomes highlights shared depletions in key butyrate-producing bacteria

**DOI:** 10.1101/2024.04.26.591350

**Authors:** Maeve E. Krueger, Jake Sondag Boles, Zachary D. Simon, Stephan D. Alvarez, Nikolaus R. McFarland, Michael S. Okun, Ellen M. Zimmermann, Christopher E. Forsmark, Malú Gámez Tansey

**Affiliations:** Department of Neuroscience, College of Medicine, University of Florida, Gainesville, FL, USA; Center for Translational Research in Neurodegenerative Disease, College of Medicine, University of Florida, Gainesville, FL, USA; McKnight Brain Institute, University of Florida, Gainesville, FL, USA; Department of Neurology, College of Medicine, University of Florida, Gainesville, FL, USA; Norman Fixel Institute for Neurological Diseases, University of Florida; Department of Medicine, Division of Gastroenterology, College of Medicine, University of Florida, Gainesville, FL, USA

## Abstract

Epidemiological studies reveal that a diagnosis of inflammatory bowel disease (IBD) is associated with an increased risk of developing Parkinson’s disease (PD). The presence of gut dysbiosis has been documented in both PD and IBD patients, however it is currently unknown how alterations in the gut microbiome may contribute to the epidemiological link between both diseases. To identify shared and distinct features of the PD and IBD microbiome, we performed the first joint analysis of 54 PD, 26 IBD, and 16 healthy control gut metagenomes recruited from clinics at the University of Florida, and directly compared the gut microbiomes from PD and IBD persons. Larger, publicly available PD and IBD metagenomic datasets were also analyzed to validate and extend our findings. Depletions in short-chain fatty acid (SCFA) producing bacteria, including *Roseburia intestinalis, Faecalibacterium prausnitzii, Anaerostipes hadrus,* and *Eubacterium rectale*, as well as depletions in SCFA synthesis pathways, were demonstrated across PD and IBD datasets. We posit that direct comparison of PD and IBD gut microbiomes will be important in identifying features within the IBD gut which may be associated with PD. The data revealed a consistent depletion in SCFA-producing bacteria across both PD and IBD, suggesting that loss of these microbes may influence the pathophysiology of both disease states.
