## Supplementary material for "A comparative analysis of Parkinson’s disease and inflammatory bowel disease gut microbiomes highlights shared depletions in key butyrate-producing bacteria": Key Resource Table

### Sheet: KRT
RESOURCE TYPE	RESOURCE NAME	SOURCE	IDENTIFIER (w/ RRID)	NEW/REUSE	ADDITIONAL INFORMATION
Dataset	DNA quantification: DNA extraction			new	done by CosmosID
Dataset	DNA quantification: library preparation and sequencing			new	done by CosmosID
Dataset	DNA sequencing	NCBI SRA	https://www.ncbi.nlm.nih.gov/bioproject/1096686	new	BioProject: PRJNA1096686
Dataset	human reference genome	NCBI	https://www.ncbi.nlm.nih.gov/datasets/genome/GCF_000001405.39/	reuse
Dataset	Read counts	Zenodo	https://zenodo.org/doi/10.5281/zenodo.10912505	new
Dataset	ChocoPhlAn data (vJun23)	Segatalab FTP / Github	http://cmprod1.cibio.unitn.it/biobakery4/metaphlan_databases ; https://github.com/biobakery/humann?tab=readme-ov-file#installation-update	reuse
Dataset	UniRef90 reference data (v201901b)	Github	https://github.com/biobakery/humann?tab=readme-ov-file#installation-update	reuse
Dataset	MetaCyc reference data (v24)	MetaCyc	https://metacyc.org/	reuse
Dataset	Demographic data	Table 1 / Zenodo	https://zenodo.org/doi/10.5281/zenodo.10912505	new
Dataset	Subject questionnaire data	Zenodo	https://zenodo.org/doi/10.5281/zenodo.10912505	new
Dataset	Wallen et al. data	Zenodo	https://zenodo.org/doi/10.5281/zenodo.7246184	reuse
Dataset	Human Microbiome Project 2 (HMP2) data	IBMDB	https://www.ibdmdb.org/results	reuse
Software/code	R code	Github	https://github.com/maevekrueger/UFPF_metagenomics	new	R 4.2.3
Software/code	Python code	Github	https://github.com/maevekrueger/UFPF_metagenomics/blob/main/Bioinformatic%20Processing%20of%20Sequences	new	3.11
Software/code	BBSplit	Source Forge	https://sourceforge.net/projects/bbmap/	reuse	BBSplit
Software/code	ChocoPhlAn	Segatalab FTP	http://cmprod1.cibio.unitn.it/biobakery4/metaphlan_databases	reuse	ChocoPhlAn _CHOCOPhlAnSGB_202307
Software/code	Python	Python	https://www.python.org/downloads/release/python-360/; (RRID:SCR_008394)	reuse	3.11
Software/code	MetaPhlAn	Huttenhower Lab	https://huttenhower.sph.harvard.edu/metaphlan; (RRID:SCR_004915)	reuse	MetaPhlAn 4
Software/code	HUMAnN	Huttenhower Lab	https://huttenhower.sph.harvard.edu/humann; (RRID:SCR_014620)	reuse	HUMAnN 3.5
Software/code	MetaCyc	MetaCyc	https://metacyc.org/; (RRID:SCR_007778)	reuse	24
Software/code	ANCOM-BC2	Bioconductor	https://bioconductor.org/packages/release/bioc/vignettes/ANCOMBC/inst/doc/ANCOMBC2.html; (RRID:SCR_024901)	reuse	2
Software/code	ANCOM-BC	Bioconductor	https://www.bioconductor.org/packages/release/bioc/html/ANCOMBC.html	reuse	package that ANCOM-BC2 is contained in; 2.0.3
Software/code	R	R Project	https://www.r-project.org/; (RRID:SCR_001905)	reuse	4.2.3
Software/code	readxl	Comprehensive R Archive Network	https://cran.r-project.org/web/packages/readxl/index.html; (RRID:SCR_018083)	reuse	1.4.3
Software/code	openxlsx	Comprehensive R Archive Network	https://cran.r-project.org/web/packages/openxlsx/index.html; (RRID:SCR_019185)	reuse	4.2.5.2
Software/code	tidyverse	Comprehensive R Archive Network	https://cran.r-project.org/web/packages/tidyverse/index.html; (RRID:SCR_019186)	reuse	2.0.0
Software/code	ape	Comprehensive R Archive Network	https://cran.r-project.org/web/packages/ape/index.html; (RRID:SCR_017343)	reuse	5.7-1
Software/code	vegan	Comprehensive R Archive Network	http://cran.r-project.org/web/packages/vegan/index.html; (RRID:SCR_011950)	reuse	2.6-4
Software/code	pairwiseAdonis	Github	https://github.com/pmartinezarbizu/pairwiseAdonis	reuse	0.4.1
Software/code	arsenal	Comprehensive R Archive Network	https://cran.r-project.org/web/packages/arsenal/index.html	reuse	3.6.3
Software/code	compositions	Comprehensive R Archive Network	https://cran.r-project.org/web/packages/compositions/index.html	reuse	2.0-6
Software/code	phyloseq	Bioconductor	https://www.bioconductor.org/packages/release/bioc/html/phyloseq.html; (RRID:SCR_013080)	reuse	1.44.0
Software/code	ggplot2	Comprehensive R Archive Network	https://cran.r-project.org/web/packages/ggplot2/index.html; (RRID:SCR_014601)	reuse	3.4.2
Software/code	ggVennDiagram	Comprehensive R Archive Network	https://cran.r-project.org/web/packages/ggVennDiagram/index.html	reuse	1.2.3
Software/code	ggbeeswarm	Comprehensive R Archive Network	https://cran.r-project.org/web/packages/ggbeeswarm/index.html	reuse	0.7.2
Software/code	ggpubr	Comprehensive R Archive Network	https://cran.r-project.org/web/packages/ggpubr/index.html; (RRID:SCR_021139)	reuse	0.6.0
Software/code	camcorder	Comprehensive R Archive Network	https://cran.r-project.org/web/packages/camcorder/index.html	reuse	0.1.0
Software/code	paletteer	Comprehensive R Archive Network	https://cran.r-project.org/web/packages/paletteer/index.html	reuse	1.5.0
Software/code	WGCNA	Comprehensive R Archive Network	https://cran.r-project.org/web/packages/WGCNA/index.html; (RRID:SCR_003302)	reuse	1.72-1
Software/code	afex	Comprehensive R Archive Network	https://cran.r-project.org/web/packages/afex/index.html; (RRID:SCR_022857)	reuse	1.3-0
Software/code	emmeans	Comprehensive R Archive Network	https://cran.r-project.org/web/packages/emmeans/index.html; (RRID:SCR_018734)	reuse	1.8.7
Software/code	multcomp	Comprehensive R Archive Network	https://cran.r-project.org/web/packages/multcomp/index.html; (RRID:SCR_018255)	reuse	1.4-25
Software/code	kableExtra	Comprehensive R Archive Network	https://cran.r-project.org/web/packages/kableExtra/index.html	reuse	1.3.4
Software/code	dplyr	Comprehensive R Archive Network	https://cran.r-project.org/web/packages/dplyr/index.html; (RRID:SCR_016708)	reuse	1.0.10
Software/code	stringr	Comprehensive R Archive Network	https://cran.r-project.org/web/packages/stringr/index.html; (RRID:SCR_022813)	reuse	1.5.0
Software/code	reshape2	Comprehensive R Archive Network	https://cran.r-project.org/web/packages/reshape2/index.html; (RRID:SCR_022679)	reuse	1.4.4
Protocols	DNA Extraction				done by CosmosID
Protocols	Library Preparation and Sequencing				done by CosmosID
